# Characterization of Chromatin-Associated Circular RNAs (cacRNAs)

**DOI:** 10.64898/2026.07.20.739476

**Authors:** Susovan Sadhukhan, Komal Kumari, Pranita Rout, Amaresh Chandra Panda

## Abstract

**Highlights:**

- Identified hundreds of potential chromatin-associated circRNAs in HEK293 cells, H9, and HeLa cells
- The first report suggesting global interaction of circular RNAs with chromatin
- Chromatin-associated circular RNAs interact with various RBPs involved in RNA splicing or processing

Circular RNAs (circRNAs) have emerged as novel regulators of gene expression by interacting with various proteins and RNAs in a spatiotemporal manner. CircRNAs localized in the cytoplasm regulate mRNA translation or stability by binding to microRNAs and RNA-binding proteins (RBPs), while circRNAs in the nucleus regulate transcription and pre-mRNA splicing by associating with transcription factors and splicing factors. In this study, we sought to explore the interaction between circRNAs and chromatin. Analyzing published RNA-seq data from chromatin fractions identified hundreds of chromatin-associated circRNAs (cacRNAs) in various human cells. We validated the enrichment of a subset of circRNAs in the chromatin fraction and established the direct interaction of *circDYNC1H1* and *circKIF2C* with chromatin in HEK293T cells. Furthermore, cacRNAs were found to interact with RBPs. Together, our research demonstrates the global association of hundreds of circRNAs with chromatin and expands our understanding of novel functional aspects of the circRNAs.

Graphical abstract
