## Supplementary Table S3 for "Characterization of Chromatin-Associated Circular RNAs (cacRNAs)"

### Sheet: Sheet1
Primer name	Sequence
circKIF2C_F	GGGACGTCTTCCTCCTGAAG
circKIF2C_R	TCTGGCCATATGCAAAACAA
circDYNC1H1_F	ACGAGCAATTTGGCATCTG
circDYNC1H1_R	GAGCCAGCACTCAGGACAAT
circPTP4A2_F	TTGGTTCGAGTTTGTGATGC
ciRTP4A2_R	CTTGTCAGCGAAAATGCTGT
circASXL1_F	GCATGCCTCAATGCTATGCT
circASXL1_R	TGGTGTCATTGGAGCATCCG
circSTK3_F	ACATCTGGTCCCTTGGCATT
circSTK3_R	TGCATGTCCTTCTGTATTGAGG
circSFMBT2_F	ACTGTCAATGCTGTGCCATG
circSFMBT2_R	CTCGAACCAGTCAAGTCACG
circMAZ_F	GGCCACATGCAGACCCA
circMAZ_R	GTCCTTCACCGCGTGGAT
circCRKL_F	GAATGGACCTGTCTTTGCGA
circCRKL_R	AGAGTCCGTACATATTCCAGGT
circRERE_F	CCAACTCCTGCTTTGTGTGA
circRERE_R	TGGGAGTTGTGGACCAGTTT
circSPECC1_F	TTGCAATGAGCTCAGACAAGA
circSPECC1_R	ACGTGGCACAGACCTCTCTC
GAPDH-F	CCATGGGGAAGGTGAAGGTC
GAPDH-R	TGGAATTTGCCATGGGTGGA
ACTB-F	CATGTACGTTGCTATCCAGGC
ACTB-R	CTCCTTAATGTCACGCACGAT
U6-F	CGCTTCGGCAGCACATATAC
U6-R	AAAATATGGAACGCTTCACGA
18S rRNA-F	AAACGGCTACCACATCCAAG
18S rRNA-R	CCTCCAATGGATCCTCGTTA
MALAT1_F	GTCATAACCAGCCTGGCAGT
MALAT1_R	GCTTATTCCCCAATGGAGGT
