## Supplementary Table S4 for "Characterization of Chromatin-Associated Circular RNAs (cacRNAs)"

### Sheet: Sheet1
qseqid	circRNA	splicelength	sseqid	pident	length	qstart	qend	sstart	send	qseq	sseq	sstrand	bitscore	InteractionLength
chr14|102040235|102040673|+	circDYNC1H1	280	chr14	100	204	1	204	102040236	102040439	GGAGCCCACCTACGATGCAGAATTCCAGCACTTCTTGAGAGGAAATGAGATTGTCCTGAGTGCTGGCTCCACCCCCAGGATCCAGGGCCTGACTGTGGAGCAGGCGGAGGCGGTGGTGAGGCTGAGCTGCCTTCCCGCGTTTAAGGACTTGATTGCAAAGGTTCAGGCAGACGAGGTGATTGTTCTCTTGAATGTTCCCAGTAG	GGAGCCCACCTACGATGCAGAATTCCAGCACTTCTTGAGAGGAAATGAGATTGTCCTGAGTGCTGGCTCCACCCCCAGGATCCAGGGCCTGACTGTGGAGCAGGCGGAGGCGGTGGTGAGGCTGAGCTGCCTTCCCGCGTTTAAGGACTTGATTGCAAAGGTTCAGGCAGACGAGGTGATTGTTCTCTTGAATGTTCCCAGTAG	plus	404	204
chr14|102040235|102040673|+	circDYNC1H2	280	chr14	100	78	203	280	102040596	102040673	AGCAATTTGGCATCTGGCTGGACAGCAGCTCCCCGGAGCAGACTGTGCCCTACCTCTGGAGTGAAGAAACACCTGCAA	AGCAATTTGGCATCTGGCTGGACAGCAGCTCCCCGGAGCAGACTGTGCCCTACCTCTGGAGTGAAGAAACACCTGCAA	plus	155	78
chr14|102040235|102040673|+	circDYNC1H3	280	chr14	100	19	59	77	76891440	76891422	AGTGCTGGCTCCACCCCCA	AGTGCTGGCTCCACCCCCA	minus	38.2	19
chr14|102040235|102040673|+	circDYNC1H4	280	chr22	95.833	24	47	70	22327346	22327323	GAGATTGTCCTGAGTGCTGGCTCC	GAGATTGTCCTGAGTGCTGCCTCC	minus	40.1	24
chr14|102040235|102040673|+	circDYNC1H5	280	chr22	100	19	244	262	20979318	20979336	ACTGTGCCCTACCTCTGGA	ACTGTGCCCTACCTCTGGA	plus	38.2	19
chr14|102040235|102040673|+	circDYNC1H6	280	chr22	100	19	47	65	22409812	22409794	GAGATTGTCCTGAGTGCTG	GAGATTGTCCTGAGTGCTG	minus	38.2	19
chr14|102040235|102040673|+	circDYNC1H7	280	chr1	100	20	243	262	152362883	152362864	GACTGTGCCCTACCTCTGGA	GACTGTGCCCTACCTCTGGA	minus	40.1	20
chr14|102040235|102040673|+	circDYNC1H8	280	chr1	100	19	67	85	89241862	89241844	CTCCACCCCCAGGATCCAG	CTCCACCCCCAGGATCCAG	minus	38.2	19
chr14|102040235|102040673|+	circDYNC1H9	280	chr16	100	19	231	249	49835561	49835543	CTCCCCGGAGCAGACTGTG	CTCCCCGGAGCAGACTGTG	minus	38.2	19
chr14|102040235|102040673|+	circDYNC1H10	280	chr15	100	19	261	279	27624721	27624739	GAGTGAAGAAACACCTGCA	GAGTGAAGAAACACCTGCA	plus	38.2	19
chr14|102040235|102040673|+	circDYNC1H11	280	chr15	100	19	261	279	27624806	27624824	GAGTGAAGAAACACCTGCA	GAGTGAAGAAACACCTGCA	plus	38.2	19
chr14|102040235|102040673|+	circDYNC1H12	280	chr15	100	19	261	279	27624891	27624909	GAGTGAAGAAACACCTGCA	GAGTGAAGAAACACCTGCA	plus	38.2	19
chr14|102040235|102040673|+	circDYNC1H13	280	chr15	100	19	261	279	27624976	27624994	GAGTGAAGAAACACCTGCA	GAGTGAAGAAACACCTGCA	plus	38.2	19
chr14|102040235|102040673|+	circDYNC1H14	280	chr12	100	19	48	66	4851765	4851783	AGATTGTCCTGAGTGCTGG	AGATTGTCCTGAGTGCTGG	plus	38.2	19
chr14|102040235|102040673|+	circDYNC1H15	280	chr12	100	19	67	85	125857815	125857797	CTCCACCCCCAGGATCCAG	CTCCACCCCCAGGATCCAG	minus	38.2	19
chr14|102040235|102040673|+	circDYNC1H16	280	chr7	100	19	102	120	75635506	75635524	AGGCGGAGGCGGTGGTGAG	AGGCGGAGGCGGTGGTGAG	plus	38.2	19
chr14|102040235|102040673|+	circDYNC1H17	280	chr6	92.593	27	83	109	44035363	44035337	CAGGGCCTGACTGTGGAGCAGGCGGAG	CAGGGCCTTACTGTGGAGGAGGCGGAG	minus	38.2	27
chr14|102040235|102040673|+	circDYNC1H20	280	chr16	90	30	220	249	49835572	49835543	CTGGACAGCAGCTCCCCGGAGCAGACTGTG	CTGGCCCGCATCTCCCCGGAGCAGACTGTG	minus	41.9	30
chr14|102040235|102040673|+	circDYNC1H21	280	chr22	95.652	23	47	69	22409812	22409790	GAGATTGTCCTGAGTGCTGGCTC	GAGATTGTCCTGAGTGCTGCCTC	minus	38.3	23
chr14|102040235|102040673|+	circDYNC1H22	280	chr19	82.222	45	217	260	46821766	46821809	TGGCTGGACAGCAGCTCCCCGGA-GCAGACTGTGCCCTACCTCTG	TGGCAGGGCAGGAGCTCCCCGGATGCAG-CTGTGGCCGCCCTCTG	plus	39.2	44
chr14|102040235|102040673|+	circDYNC1H23	280	chr17	87.879	33	222	253	81126665	81126697	GGACAGCAGCTCCCCGGAGCAGACT-GTGCCCT	GGACAGCAGCTGCCCAGAGCAGCCTCGTGCCCT	plus	39.2	32
chr14|102040235|102040673|+	circDYNC1H24	280	chr17	82.5	40	78	116	79679988	79679949	GGATCCAGGGCCTGACTGTGGAGCAGGCGGA-GGCGGTGG	GGCTCCAGGGCCTGACTGTTGACCAGCGGGATGGCAGTGG	minus	38.3	39
chr14|102040235|102040673|+	circDYNC1H25	280	chr5	80	45	198	242	36083438	36083481	CCAGTAGCAATTTGGCATCTGGCTGGACAGCAGCTCCCCGGAGCA	CCAGTAGCAATCTGGCAACTCTCTGGACAG-AGCCTCCAGGGGCA	plus	38.3	45
chr14|102040235|102040673|+	circDYNC1H26	280	chrY	86.667	30	16	45	6235838	6235809	TGCAGAATTCCAGCACTTCTTGAGAGGAAA	TGCAGAATTCCAGAACTTCCTGATAGAAAA	minus	37.4	30
chr14|102040235|102040673|+	circDYNC1H27	280	chrY	86.667	30	16	45	9918570	9918599	TGCAGAATTCCAGCACTTCTTGAGAGGAAA	TGCAGAATTCCAGAACTTCCTGATAGAAAA	plus	37.4	30
chr14|102040235|102040673|+	circDYNC1H28	280	chrY	82.857	35	197	231	19820048	19820082	CCCAGTAGCAATTTGGCATCTGGCTGGACAGCAGC	CCCAGTAGCAACTTGGCAAATCCCTGGACAGGAGC	plus	37.4	35
chr14|102040235|102040673|+	circDYNC1H29	280	chr20	92.593	27	222	247	25477712	25477738	GGACAGCAGCTCCCC-GGAGCAGACTG	GGACAGCAGCTCCCCAGGAGCAGGCTG	plus	37.4	26
chr14|102040235|102040673|+	circDYNC1H30	280	chr13	92	25	30	54	83310269	83310245	ACTTCTTGAGAGGAAATGAGATTGT	ACTACTTGAGAGGAAATGTGATTGT	minus	37.4	25
chr14|102040235|102040673|+	circDYNC1H31	280	chr10	92	25	80	104	7180494	7180518	ATCCAGGGCCTGACTGTGGAGCAGG	ATCCAGGGACTGACTGTGGAGGAGG	plus	37.4	25
chr14|102040235|102040673|+	circDYNC1H32	280	chr10	86.667	30	232	261	132293862	132293833	TCCCCGGAGCAGACTGTGCCCTACCTCTGG	TCCCCGGAGCAGGCTCTGCCCCAGCTCTGG	minus	37.4	30
chr14|102040235|102040673|+	circDYNC1H33	280	chr3	85.366	41	222	261	195888544	195888582	GGACAGCAGCTCCCCGGAG-CAGACTGTGCCCTACCTCTGG	GGACAGCAGCT-CCAGCAGCCAGCCTGTGCCCT-CCTCTGG	plus	37.4	40
chr14|102040235|102040673|+	circDYNC1H34	280	chr1	100	20	243	262	152362883	152362864	GACTGTGCCCTACCTCTGGA	GACTGTGCCCTACCTCTGGA	minus	37.4	20
chr14|102040235|102040673|+	circDYNC1H35	280	chr1	86.667	30	90	119	205519426	205519397	TGACTGTGGAGCAGGCGGAGGCGGTGGTGA	TGACAGGGGAGCAGGCGGTGGGGGTGGTGA	minus	37.4	30
