## Supplementary Table S5 for "Characterization of Chromatin-Associated Circular RNAs (cacRNAs)"

### Sheet: circDYNC1H1
RBP	RNA	# of binding sites
SRSF1	CIRCHSA_DYNC1H1_392|circDYNC1H1(63,64)	30
FUS	CIRCHSA_DYNC1H1_392|circDYNC1H1(63,64)	23
CPSF6	CIRCHSA_DYNC1H1_392|circDYNC1H1(63,64)	22
LIN28A	CIRCHSA_DYNC1H1_392|circDYNC1H1(63,64)	19
TARDBP	CIRCHSA_DYNC1H1_392|circDYNC1H1(63,64)	17
PTBP1	CIRCHSA_DYNC1H1_392|circDYNC1H1(63,64)	16
ELAVL1	CIRCHSA_DYNC1H1_392|circDYNC1H1(63,64)	15
LIN28B	CIRCHSA_DYNC1H1_392|circDYNC1H1(63,64)	15
CIRBP	CIRCHSA_DYNC1H1_392|circDYNC1H1(63,64)	14
FAM120A	CIRCHSA_DYNC1H1_392|circDYNC1H1(63,64)	14
HNRNPM	CIRCHSA_DYNC1H1_392|circDYNC1H1(63,64)	14
IGF2BP1	CIRCHSA_DYNC1H1_392|circDYNC1H1(63,64)	13
TNRC6A	CIRCHSA_DYNC1H1_392|circDYNC1H1(63,64)	13
SRSF2	CIRCHSA_DYNC1H1_392|circDYNC1H1(63,64)	12
SRSF4	CIRCHSA_DYNC1H1_392|circDYNC1H1(63,64)	12
CSTF2T	CIRCHSA_DYNC1H1_392|circDYNC1H1(63,64)	11
FXR1	CIRCHSA_DYNC1H1_392|circDYNC1H1(63,64)	11
HNRNPC	CIRCHSA_DYNC1H1_392|circDYNC1H1(63,64)	11
FMR1	CIRCHSA_DYNC1H1_392|circDYNC1H1(63,64)	10
QKI	CIRCHSA_DYNC1H1_392|circDYNC1H1(63,64)	10
SLTM	CIRCHSA_DYNC1H1_392|circDYNC1H1(63,64)	10
TAF15	CIRCHSA_DYNC1H1_392|circDYNC1H1(63,64)	10
TIA1	CIRCHSA_DYNC1H1_392|circDYNC1H1(63,64)	10
CAPRIN1	CIRCHSA_DYNC1H1_392|circDYNC1H1(63,64)	9
HNRNPK	CIRCHSA_DYNC1H1_392|circDYNC1H1(63,64)	9
PCBP2	CIRCHSA_DYNC1H1_392|circDYNC1H1(63,64)	9
RBFOX2	CIRCHSA_DYNC1H1_392|circDYNC1H1(63,64)	9
SRSF9	CIRCHSA_DYNC1H1_392|circDYNC1H1(63,64)	9
ALKBH5	CIRCHSA_DYNC1H1_392|circDYNC1H1(63,64)	8
RBM10	CIRCHSA_DYNC1H1_392|circDYNC1H1(63,64)	8
RBM22	CIRCHSA_DYNC1H1_392|circDYNC1H1(63,64)	8
RBPMS	CIRCHSA_DYNC1H1_392|circDYNC1H1(63,64)	8
SF3B4	CIRCHSA_DYNC1H1_392|circDYNC1H1(63,64)	8
TROVE2	CIRCHSA_DYNC1H1_392|circDYNC1H1(63,64)	8
UPF1	CIRCHSA_DYNC1H1_392|circDYNC1H1(63,64)	8
DGCR8	CIRCHSA_DYNC1H1_392|circDYNC1H1(63,64)	7
EZH2	CIRCHSA_DYNC1H1_392|circDYNC1H1(63,64)	7
HNRNPA1	CIRCHSA_DYNC1H1_392|circDYNC1H1(63,64)	7
METTL14	CIRCHSA_DYNC1H1_392|circDYNC1H1(63,64)	7
MOV10	CIRCHSA_DYNC1H1_392|circDYNC1H1(63,64)	7
RTCB	CIRCHSA_DYNC1H1_392|circDYNC1H1(63,64)	7
TIAL1	CIRCHSA_DYNC1H1_392|circDYNC1H1(63,64)	7
ATXN2	CIRCHSA_DYNC1H1_392|circDYNC1H1(63,64)	6
FBL	CIRCHSA_DYNC1H1_392|circDYNC1H1(63,64)	6
FXR2	CIRCHSA_DYNC1H1_392|circDYNC1H1(63,64)	6
MBNL1	CIRCHSA_DYNC1H1_392|circDYNC1H1(63,64)	6
MBNL1MBNL2	CIRCHSA_DYNC1H1_392|circDYNC1H1(63,64)	6
PABPC1	CIRCHSA_DYNC1H1_392|circDYNC1H1(63,64)	6
RBM27	CIRCHSA_DYNC1H1_392|circDYNC1H1(63,64)	6
SBDS	CIRCHSA_DYNC1H1_392|circDYNC1H1(63,64)	6
SRRM4	CIRCHSA_DYNC1H1_392|circDYNC1H1(63,64)	6
SRSF3	CIRCHSA_DYNC1H1_392|circDYNC1H1(63,64)	6
TNRC6B	CIRCHSA_DYNC1H1_392|circDYNC1H1(63,64)	6
WTAP	CIRCHSA_DYNC1H1_392|circDYNC1H1(63,64)	6
YTHDF2	CIRCHSA_DYNC1H1_392|circDYNC1H1(63,64)	6
GNL3	CIRCHSA_DYNC1H1_392|circDYNC1H1(63,64)	5
HNRNPA2B1	CIRCHSA_DYNC1H1_392|circDYNC1H1(63,64)	5
HNRNPU	CIRCHSA_DYNC1H1_392|circDYNC1H1(63,64)	5
IGF2BP2	CIRCHSA_DYNC1H1_392|circDYNC1H1(63,64)	5
LSM11	CIRCHSA_DYNC1H1_392|circDYNC1H1(63,64)	5
NUDT21	CIRCHSA_DYNC1H1_392|circDYNC1H1(63,64)	5
PUM2	CIRCHSA_DYNC1H1_392|circDYNC1H1(63,64)	5
SAFB2	CIRCHSA_DYNC1H1_392|circDYNC1H1(63,64)	5
SLBP	CIRCHSA_DYNC1H1_392|circDYNC1H1(63,64)	5
SMNDC1	CIRCHSA_DYNC1H1_392|circDYNC1H1(63,64)	5
SND1	CIRCHSA_DYNC1H1_392|circDYNC1H1(63,64)	5
SRSF7	CIRCHSA_DYNC1H1_392|circDYNC1H1(63,64)	5
U2AF2	CIRCHSA_DYNC1H1_392|circDYNC1H1(63,64)	5
CSTF2	CIRCHSA_DYNC1H1_392|circDYNC1H1(63,64)	4
EWSR1	CIRCHSA_DYNC1H1_392|circDYNC1H1(63,64)	4
FKBP4	CIRCHSA_DYNC1H1_392|circDYNC1H1(63,64)	4
ILF3	CIRCHSA_DYNC1H1_392|circDYNC1H1(63,64)	4
KHDRBS1	CIRCHSA_DYNC1H1_392|circDYNC1H1(63,64)	4
NONO	CIRCHSA_DYNC1H1_392|circDYNC1H1(63,64)	4
NOP58	CIRCHSA_DYNC1H1_392|circDYNC1H1(63,64)	4
RBFOX3	CIRCHSA_DYNC1H1_392|circDYNC1H1(63,64)	4
CPSF3	CIRCHSA_DYNC1H1_392|circDYNC1H1(63,64)	3
CPSF7	CIRCHSA_DYNC1H1_392|circDYNC1H1(63,64)	3
DDX3X	CIRCHSA_DYNC1H1_392|circDYNC1H1(63,64)	3
GTF2F1	CIRCHSA_DYNC1H1_392|circDYNC1H1(63,64)	3
HNRNPD	CIRCHSA_DYNC1H1_392|circDYNC1H1(63,64)	3
HNRNPH2	CIRCHSA_DYNC1H1_392|circDYNC1H1(63,64)	3
IGF2BP3	CIRCHSA_DYNC1H1_392|circDYNC1H1(63,64)	3
LARP7	CIRCHSA_DYNC1H1_392|circDYNC1H1(63,64)	3
NPM1	CIRCHSA_DYNC1H1_392|circDYNC1H1(63,64)	3
PTBP1PTBP2	CIRCHSA_DYNC1H1_392|circDYNC1H1(63,64)	3
PUM1	CIRCHSA_DYNC1H1_392|circDYNC1H1(63,64)	3
YBX1	CIRCHSA_DYNC1H1_392|circDYNC1H1(63,64)	3
ZRANB2	CIRCHSA_DYNC1H1_392|circDYNC1H1(63,64)	3
AUH	CIRCHSA_DYNC1H1_392|circDYNC1H1(63,64)	2
CELF4	CIRCHSA_DYNC1H1_392|circDYNC1H1(63,64)	2
NELFE	CIRCHSA_DYNC1H1_392|circDYNC1H1(63,64)	2
RBM6	CIRCHSA_DYNC1H1_392|circDYNC1H1(63,64)	2
SAMD4A	CIRCHSA_DYNC1H1_392|circDYNC1H1(63,64)	2
SF1	CIRCHSA_DYNC1H1_392|circDYNC1H1(63,64)	2
SRSF5	CIRCHSA_DYNC1H1_392|circDYNC1H1(63,64)	2
U2AF65	CIRCHSA_DYNC1H1_392|circDYNC1H1(63,64)	2
YBX2	CIRCHSA_DYNC1H1_392|circDYNC1H1(63,64)	2
YBX3	CIRCHSA_DYNC1H1_392|circDYNC1H1(63,64)	2
APC	CIRCHSA_DYNC1H1_392|circDYNC1H1(63,64)	1
CPSF1	CIRCHSA_DYNC1H1_392|circDYNC1H1(63,64)	1
CPSF2	CIRCHSA_DYNC1H1_392|circDYNC1H1(63,64)	1
CPSF4	CIRCHSA_DYNC1H1_392|circDYNC1H1(63,64)	1
EIF4B	CIRCHSA_DYNC1H1_392|circDYNC1H1(63,64)	1
FIP1L1	CIRCHSA_DYNC1H1_392|circDYNC1H1(63,64)	1
HNRNPDL	CIRCHSA_DYNC1H1_392|circDYNC1H1(63,64)	1
HNRNPF	CIRCHSA_DYNC1H1_392|circDYNC1H1(63,64)	1
HNRNPH3	CIRCHSA_DYNC1H1_392|circDYNC1H1(63,64)	1
METTL3	CIRCHSA_DYNC1H1_392|circDYNC1H1(63,64)	1
RBM4	CIRCHSA_DYNC1H1_392|circDYNC1H1(63,64)	1
RBM5	CIRCHSA_DYNC1H1_392|circDYNC1H1(63,64)	1
RBMX	CIRCHSA_DYNC1H1_392|circDYNC1H1(63,64)	1
SF3A3	CIRCHSA_DYNC1H1_392|circDYNC1H1(63,64)	1
SFPQ	CIRCHSA_DYNC1H1_392|circDYNC1H1(63,64)	1
SNRPA	CIRCHSA_DYNC1H1_392|circDYNC1H1(63,64)	1
SYNCRIP	CIRCHSA_DYNC1H1_392|circDYNC1H1(63,64)	1
TNRC6C	CIRCHSA_DYNC1H1_392|circDYNC1H1(63,64)	1
XRN2	CIRCHSA_DYNC1H1_392|circDYNC1H1(63,64)	1
YWHAG	CIRCHSA_DYNC1H1_392|circDYNC1H1(63,64)	1
ZC3H7B	CIRCHSA_DYNC1H1_392|circDYNC1H1(63,64)	1

### Sheet: circKIF2C
RBP	RNA	# of binding sites
FUS	CIRCHSA_KIF2C_23|circKIF2C(11,12,13)	14
SRSF2	CIRCHSA_KIF2C_23|circKIF2C(11,12,13)	10
SRSF1	CIRCHSA_KIF2C_23|circKIF2C(11,12,13)	9
TARDBP	CIRCHSA_KIF2C_23|circKIF2C(11,12,13)	9
LIN28A	CIRCHSA_KIF2C_23|circKIF2C(11,12,13)	8
CSTF2T	CIRCHSA_KIF2C_23|circKIF2C(11,12,13)	7
HNRNPM	CIRCHSA_KIF2C_23|circKIF2C(11,12,13)	6
RTCB	CIRCHSA_KIF2C_23|circKIF2C(11,12,13)	6
CAPRIN1	CIRCHSA_KIF2C_23|circKIF2C(11,12,13)	5
HNRNPF	CIRCHSA_KIF2C_23|circKIF2C(11,12,13)	5
PTBP1	CIRCHSA_KIF2C_23|circKIF2C(11,12,13)	5
SLTM	CIRCHSA_KIF2C_23|circKIF2C(11,12,13)	5
SND1	CIRCHSA_KIF2C_23|circKIF2C(11,12,13)	5
SRSF9	CIRCHSA_KIF2C_23|circKIF2C(11,12,13)	5
TNRC6A	CIRCHSA_KIF2C_23|circKIF2C(11,12,13)	5
TROVE2	CIRCHSA_KIF2C_23|circKIF2C(11,12,13)	5
U2AF2	CIRCHSA_KIF2C_23|circKIF2C(11,12,13)	5
CIRBP	CIRCHSA_KIF2C_23|circKIF2C(11,12,13)	4
CPSF6	CIRCHSA_KIF2C_23|circKIF2C(11,12,13)	4
FXR1	CIRCHSA_KIF2C_23|circKIF2C(11,12,13)	4
HNRNPA1	CIRCHSA_KIF2C_23|circKIF2C(11,12,13)	4
HNRNPA2B1	CIRCHSA_KIF2C_23|circKIF2C(11,12,13)	4
HNRNPU	CIRCHSA_KIF2C_23|circKIF2C(11,12,13)	4
IGF2BP1	CIRCHSA_KIF2C_23|circKIF2C(11,12,13)	4
LIN28B	CIRCHSA_KIF2C_23|circKIF2C(11,12,13)	4
NUDT21	CIRCHSA_KIF2C_23|circKIF2C(11,12,13)	4
RBFOX2	CIRCHSA_KIF2C_23|circKIF2C(11,12,13)	4
RBM10	CIRCHSA_KIF2C_23|circKIF2C(11,12,13)	4
SBDS	CIRCHSA_KIF2C_23|circKIF2C(11,12,13)	4
ATXN2	CIRCHSA_KIF2C_23|circKIF2C(11,12,13)	3
CSTF2	CIRCHSA_KIF2C_23|circKIF2C(11,12,13)	3
EZH2	CIRCHSA_KIF2C_23|circKIF2C(11,12,13)	3
FMR1	CIRCHSA_KIF2C_23|circKIF2C(11,12,13)	3
FXR2	CIRCHSA_KIF2C_23|circKIF2C(11,12,13)	3
HNRNPC	CIRCHSA_KIF2C_23|circKIF2C(11,12,13)	3
MBNL1MBNL2	CIRCHSA_KIF2C_23|circKIF2C(11,12,13)	3
METTL14	CIRCHSA_KIF2C_23|circKIF2C(11,12,13)	3
PTBP2	CIRCHSA_KIF2C_23|circKIF2C(11,12,13)	3
RBM22	CIRCHSA_KIF2C_23|circKIF2C(11,12,13)	3
RBM27	CIRCHSA_KIF2C_23|circKIF2C(11,12,13)	3
RBPMS	CIRCHSA_KIF2C_23|circKIF2C(11,12,13)	3
SF3B4	CIRCHSA_KIF2C_23|circKIF2C(11,12,13)	3
TAF15	CIRCHSA_KIF2C_23|circKIF2C(11,12,13)	3
U2AF65	CIRCHSA_KIF2C_23|circKIF2C(11,12,13)	3
UPF1	CIRCHSA_KIF2C_23|circKIF2C(11,12,13)	3
APC	CIRCHSA_KIF2C_23|circKIF2C(11,12,13)	2
DDX42	CIRCHSA_KIF2C_23|circKIF2C(11,12,13)	2
DGCR8	CIRCHSA_KIF2C_23|circKIF2C(11,12,13)	2
FAM120A	CIRCHSA_KIF2C_23|circKIF2C(11,12,13)	2
HNRNPH2	CIRCHSA_KIF2C_23|circKIF2C(11,12,13)	2
HNRNPK	CIRCHSA_KIF2C_23|circKIF2C(11,12,13)	2
IGF2BP2	CIRCHSA_KIF2C_23|circKIF2C(11,12,13)	2
NELFE	CIRCHSA_KIF2C_23|circKIF2C(11,12,13)	2
NOP58	CIRCHSA_KIF2C_23|circKIF2C(11,12,13)	2
PABPC1	CIRCHSA_KIF2C_23|circKIF2C(11,12,13)	2
PTBP1PTBP2	CIRCHSA_KIF2C_23|circKIF2C(11,12,13)	2
PUM1	CIRCHSA_KIF2C_23|circKIF2C(11,12,13)	2
QKI	CIRCHSA_KIF2C_23|circKIF2C(11,12,13)	2
SAFB2	CIRCHSA_KIF2C_23|circKIF2C(11,12,13)	2
SLBP	CIRCHSA_KIF2C_23|circKIF2C(11,12,13)	2
SMNDC1	CIRCHSA_KIF2C_23|circKIF2C(11,12,13)	2
SRSF3	CIRCHSA_KIF2C_23|circKIF2C(11,12,13)	2
XRN2	CIRCHSA_KIF2C_23|circKIF2C(11,12,13)	2
YWHAG	CIRCHSA_KIF2C_23|circKIF2C(11,12,13)	2
ALKBH5	CIRCHSA_KIF2C_23|circKIF2C(11,12,13)	1
CELF4	CIRCHSA_KIF2C_23|circKIF2C(11,12,13)	1
CNOT4	CIRCHSA_KIF2C_23|circKIF2C(11,12,13)	1
CPSF2	CIRCHSA_KIF2C_23|circKIF2C(11,12,13)	1
CPSF3	CIRCHSA_KIF2C_23|circKIF2C(11,12,13)	1
CPSF7	CIRCHSA_KIF2C_23|circKIF2C(11,12,13)	1
DDX3X	CIRCHSA_KIF2C_23|circKIF2C(11,12,13)	1
EIF4B	CIRCHSA_KIF2C_23|circKIF2C(11,12,13)	1
ENOX1	CIRCHSA_KIF2C_23|circKIF2C(11,12,13)	1
EWSR1	CIRCHSA_KIF2C_23|circKIF2C(11,12,13)	1
FKBP4	CIRCHSA_KIF2C_23|circKIF2C(11,12,13)	1
HNRNPD	CIRCHSA_KIF2C_23|circKIF2C(11,12,13)	1
HNRNPH3	CIRCHSA_KIF2C_23|circKIF2C(11,12,13)	1
ILF3	CIRCHSA_KIF2C_23|circKIF2C(11,12,13)	1
KHDRBS1	CIRCHSA_KIF2C_23|circKIF2C(11,12,13)	1
KHSRP	CIRCHSA_KIF2C_23|circKIF2C(11,12,13)	1
LARP7	CIRCHSA_KIF2C_23|circKIF2C(11,12,13)	1
MBNL1	CIRCHSA_KIF2C_23|circKIF2C(11,12,13)	1
MBNL2	CIRCHSA_KIF2C_23|circKIF2C(11,12,13)	1
MOV10	CIRCHSA_KIF2C_23|circKIF2C(11,12,13)	1
NONO	CIRCHSA_KIF2C_23|circKIF2C(11,12,13)	1
NOP56	CIRCHSA_KIF2C_23|circKIF2C(11,12,13)	1
NPM1	CIRCHSA_KIF2C_23|circKIF2C(11,12,13)	1
PCBP2	CIRCHSA_KIF2C_23|circKIF2C(11,12,13)	1
PUM2	CIRCHSA_KIF2C_23|circKIF2C(11,12,13)	1
RBFOX3	CIRCHSA_KIF2C_23|circKIF2C(11,12,13)	1
RBM4	CIRCHSA_KIF2C_23|circKIF2C(11,12,13)	1
RBMX	CIRCHSA_KIF2C_23|circKIF2C(11,12,13)	1
SF3A3	CIRCHSA_KIF2C_23|circKIF2C(11,12,13)	1
SFPQ	CIRCHSA_KIF2C_23|circKIF2C(11,12,13)	1
SRRM4	CIRCHSA_KIF2C_23|circKIF2C(11,12,13)	1
TIA1	CIRCHSA_KIF2C_23|circKIF2C(11,12,13)	1
TIAL1	CIRCHSA_KIF2C_23|circKIF2C(11,12,13)	1
TNRC6	CIRCHSA_KIF2C_23|circKIF2C(11,12,13)	1
TNRC6B	CIRCHSA_KIF2C_23|circKIF2C(11,12,13)	1
YTHDF2	CIRCHSA_KIF2C_23|circKIF2C(11,12,13)	1
